# Reconfiguration of neuronal subpopulation associated with disease-associated microglia in human Alzheimer’s disease brain

**DOI:** 10.1101/522987

**Authors:** Hongyoon Choi, Yoori Choi, Do Won Hwang, Dong Soo Lee

## Abstract

There is a growing evidence that a subset of microglia, disease-associated microglia (DAM), is crucially involved in the onset and progression of Alzheimer Disease (AD). However, it has been challenging to comprehensively know how DAM affects neuronal loss and reconstitute the complicated cellular composition. Here, we describe the relationship between neuronal reconfiguration and microglia by digitally dissecting the human brain transcriptome. We observed DAM enrichment associated with neuronal loss and the degree of amyloid deposits, which was commonly found in different brain regions. The neuronal subtype analyses showed that DAM enrichment was correlated with the proportion of two excitatory neurons located in the cortical layer 4. The direction of these relations was opposite, which implied excitatory neuronal reconfiguration in the specific cortical layer. Our results suggested immune reaction represented by DAM might mediate the reconfiguration of cellular components in AD, which may eventually have implications for diagnostics and therapeutics.

**One sentence summary:** The enrichment of disease-associated microglia signature is associated with the reconfiguration of neuronal subtypes, particularly excitatory neurons in the cortical layer 4.
