## Supplementary Tables for "Reconfiguration of neuronal subpopulation associated with disease-associated microglia in human Alzheimer’s disease brain"

### Sheet: S1
Table S1. Gene lists of immune cellular markers
M1-like	M2-like	Macrophage-like
ACP2	ACP2	ACP2
ABCD1	ADCY3	ATOX1
C1QA	ABCD1	ATP6V0C
FDX1	ALK	ATP6V1E1
CCL22	ARSB	C1QA
CD163	ATP2A2	CD9
SCAMP2	ATP6V1C1	CD48
ADAMDEC1	ATP6V0A1	CLCN7
ARL8B	TSPO	CCR1
HAMP	CAMP	CRYBB1
CCL8	CANX	CYBB
TREM2	CD63	FCER1G
ADRA2B	CD81	FDX1
ALCAM	CLCN7	FOLR2
ATOX1	TPP1	FPR3
ATP6V0C	SLC31A1	FTL
ATP6V1E1	FDX1	HEXA
BLVRA	FGR	HEXB
CD48	FTL	KCNJ5
CD63	GLB1	LAIR1
CLCN7	HADHB	M6PR
TPP1	NCKAP1L	MDH1
CLTC	HEXA	NUBP1
CCR1	HEXB	P2RX7
CMKLR1	HPS1	RAC1
SLC31A1	IFNAR1	CCL8
COX5B	ITGAX	CCL22
FCER1G	KCNJ5	STX4
FOLR2	LAIR1	TCEB1
FPR3	LAMP1	TYROBP
FTL	MSR1	VAMP8
HEXB	MYO9B	MARCO
HK3	P2RX7	CD84
IL10	SDCBP	ATP6V0E1
IL12B	SNX1	ATP6V1F
ITGAE	SNX2	CD163
LAIR1	STX4	CIAO1
CXCL9	MARCO	LY86
MMP19	CDS2	ARHGEF11
NARS	PABPC4	HS3ST2
NDUFS2	ATP6V0D1	ARPC4
P2RX7	PICK1	ATP6AP2
PDCL	ARHGEF11	BAIAP2
MAPK13	HS3ST2	PRDX3
PTGIR	PDCD6IP	ERP29
PTPRA	SCAMP2	LILRB5
RELA	COL4A3BP	SDS
CCL7	HSPH1	LILRB4
CCL19	OS9	VSIG4
SRC	SDS	FKBP15
STX4	LILRB4	ZZZ3
TCEB1	VSIG4	SIGLEC7
TFRC	GABARAP	SIGLEC9
AGPS	TFEC	ADAMDEC1
MARCO	WDFY3	ORMDL2
SNX3	TBC1D9B	COMMD9
CD84	ZC3H3	SPG21
USP14	CYFIP1	MS4A4A
ITGB1BP1	PLEKHM2	UBE2D4
ATP6V1F	FKBP15	TRAPPC2L
TRIP4	SMG5	TREM2
CIAO1	UNC50	TMEM70
WTAP	GGA1	ARL8B
ARHGEF11	SNX5	TMEM126B
ABI1	SLC39A1	SLAMF8
ACTR2	ADAMDEC1	C12orf4
BCAP31	COMMD9	HAMP
ZMPSTE24	SLC25A24	GUF1
BCKDK	SPG21	YIF1B
EXOC5	MS4A4A	CD63
STIP1	ANKFY1	TPP1
UQCR11	BTBD1	CMKLR1
SDS	STX18	SLC31A1
LILRB4	RIN2	COX5B
OGFR	PQLC2	COX7B
TFEC	TMEM70	COX8A
FKBP15	ACSM5	CYBA
DNAJC13	AGGF1	GLB1
TDRD7	SLC38A7	LAMP1
STX12	VPS53	NDUFB3
IL17RA	NOP10	NDUFS3
ABTB2	IARS2	NDUFS6
FAM32A	CCDC88A	PCMT1
SIGLEC7	VPS35	MAPK13
SIGLEC9	TMEM184C	PSME1
CECR5	EXOC1	RB1
SLC25A24	SLAMF8	SDHD
NRBP1	C16orf62	SUMO3
MS4A4A	POGK	SNX2
OTUD4	HAMP	UQCRC2
PQLC2	DNASE2B	SNX3
HAUS2	MTMR14	ITGB1BP1
NECAP2	GORASP1	S1PR2
WDR11	C10orf76	COX5A
ZC3H15	LONRF3	SCAMP2
CCDC47	UBXN6	UQCR11
UTP3	ADRA2B	STAB1
MRS2	AP1B1	DNAJC13
MRPL40	ALDH9A1	CLEC5A
VPS33A	ANXA11	UQCR10
CORO7	AQP8	KCTD5
LIMD2	CD52	PQLC2
TMX1	ELK1	COMMD8
DOT1L	FH	SLC38A7
ADO	FLT1	NOP10
ADCK2	GPD1	WDR11
TSPO	KCNJ1	TMEM9B
C3AR1	MMP19	MRS2
DAGLA	NDUFB1	DNASE2B
CALR	NPR1	MS4A6A
CHIT1	PDE1B	MRPL40
CYBB	PEX19	PPCS
CYC1	S100A6	PMFBP1
CYP19A1	SLC6A7	ADCK2
DLAT	SLC6A12	HIGD2A
GP1BA	SNAPC2	ACADVL
GPD1	TAF10	ARSB
IFNAR1	UCP3	ATP6V1A
KCNJ5	UGP2	ATP6V1C1
KIFC3	USF2	CETN2
MT2A	XPNPEP2	COX15
MYBPH	AKR7A2	DBI
MYH11	SNX3	ECHS1
MYO7A	TNFSF14	GRB2
PRDX1	NFS1	HADHB
RAB3IL1	GSTO1	HK3
RNH1	KIAA0196	HMGCL
MRPL12	BCAP31	ITGAX
CCL1	CEPT1	KIFC3
CCL24	BAIAP2	TNPO1
VIM	SLC9A6	MGST3
RRP1	VTI1B	MSR1
S1PR2	ARFGEF2	NARS
AP1M2	LILRA2	NDUFA8
ACTR3	EFR3A	NDUFB6
LILRB1	NCAPH	NDUFS8
AFG3L2	ZCCHC4	PRDX1
EMILIN1	TMED5	PEX14
VSIG4	MYO15A	PSMD10
HSPB7	NAGPA	PTPN12
COQ2	ZNF219	PEX19
WSB2	ANGPT4	QDPR
SLAMF8	ATP6V1D	RAB1A
DNASE2B	TREM2	RAB5C
CLPB	KCTD5	RALA
MFSD7	MFN1	RENBP
ADCY3	KCNK13	CLIP1
C1QB	TMEM9B	CCL7
CSF1	MYOZ1	CCL18
CSF1R	IPPK	SDHB
FANCE	CARD14	SRC
KCNJ1	ALG9	MLX
LAMP1	MRM1	TRAF3
MSR1	DHX57	NSMAF
CCL18	SLC25A46	AGPS
SLC6A12	OSBPL11	SNX4
SPR	CCDC85C	LONP1
PKD2L1	DNASE1L3	GSTO1
LONP1	GUCA1A	BAG3
IGSF6		CIR1
PHLDB1		FEZ2
CYFIP1		PDCD6IP
NCAPH		SNUPN
MYOF		BCAP31
GLRX2		STAM2
NDUFAF1		IGSF6
SPG21		ZMPSTE24
ATP6V1D		TMEM147
ATP6V1H		VTI1B
TMEM70		TGOLN2
PLEKHB2		SPIN1
TMEM33		EMILIN1
MYOZ1		EFR3A
LONRF3		IBTK
ANXA2		NPTN
ATP6V1A		ATP2C1
CD80		CNIH4
FPR2		GLRX2
S100A11		DERA
SLC1A2		NDUFAF1
SLC11A1		HSD17B12
SIGLEC1		ZDHHC3
TIE1		TNFRSF12A
HYAL2		ATP6V1D
CD300C		ATP6V1H
CLEC4E		TMBIM4
KCNK13		STYXL1
TBC1D16		BTBD1
		NUDT9
		TMEM33
		TMEM127
		ACTR10
		KCMF1
		TULP4
		RTN4
		MKL2
		KLHL12
		NSUN3
		ELOVL1
		SLC30A5
		MAPKAP1
		LONRF3
		TCEAL4
		CHD9
		TM2D1
		MFSD7
		G6PC3
		TBC1D16
		SEPT10
		ZDHHC24
		HCCS
		USF2
		CEPT1
		TMEM115
		TRAPPC3
		SLC25A24
		C7orf25
		PANK3
		SETD3
		CHIT1
		CSF1
		CYP19A1
		SLC6A12
		MYOZ1
		ADCY3
		ALCAM
		ABCD1
		BPI
		KCNJ1
		KCNMB1
		CXCL9
		MMP8
		CCL1
		SLC1A2
		NCAPH
		ATP6V0A1
		FGR
		MMP19
		SLC11A1
		NUMB
		CD164
		CCDC88A
		PCDHB11
		STX18
		LDHAL6B
		TSPO
		HTT
		MTHFR
		PTPRA
		RABGGTA
		CPNE6
		TTLL4
		IL17RA
		NRBP1
		SH3GLB1
		VPS53
		MTMR14
		MUL1
		C12orf49

### Sheet: S2
Table S2. Gene signatures of 16 neuronal subtypes
	Ex1	Ex2	Ex3	Ex4	Ex5	Ex6	Ex7	Ex8	In1	In2	In3	In4	In5	In6	In7	In8
HPCAL1	128.875	1.4525	1.151	1.018	1.878	5.423	2.221	2.773	3.8135	2.533	5.906	145.46	86.4325	1.083	1.438	1.197
LAMP5	52.604	0	0	0	0	0	0	0	0	0	0	108.761	224.269	0	0	0
SERPINE2	85.503	0.4025	0	0	0.185	0.999	5.94	1.567	0.3585	0	0	6.18	0.4155	0.207	0	0
CDH9	233.156	20.1775	2.699	8.2345	2.8835	46.06	156.15	2.608	69.8595	350.98	1.401	6.938	16.3635	87.684	348.3	213.038
GNAL	90.2695	2.7225	2.449	3.605	3.191	23.477	7.418	20.781	32.5475	23.034	62.603	41.434	61.104	74.636	3.09	2.593
CCDC88C	20.648	1.175	0.758	0.7175	0.7965	0.951	0.909	1.041	0.8265	0.64	0.708	0.821	0.849	0.621	0.7555	0.69
PCDH8	18.659	0.5455	0	0	0	0	0	0	9.3725	19.601	70.702	0	0	0	0	0
PDGFD	15.4095	1.2715	1.259	1.5725	1.3315	1.646	1.711	1.265	1.2615	1.245	1.097	32.898	387.317	1.283	1.9115	1.793
GREB1L	23.244	5.7415	2.933	3.4255	3.835	3.578	4.65	5.025	14.6395	4.197	8.754	6.007	29.565	5.583	3.245	6.152
MDGA1	6.376	0.3845	0.151	0	0.4215	1.212	1.048	1.002	0.3175	0	0	3.653	29.908	0.218	0	0
JAG1	18.387	8.9155	10.066	9.504	8.2185	11.032	9.857	8.99	12.8195	10.594	10.134	10.49	7.824	9.077	10.4745	12.005
GPR83	3.207	0	0	0	0	0	0	0	0	0	0.309	0	1.2605	0.606	0.475	0
NECAB2	2.78	0	0	0	0	0	0.744	1.153	43.2745	28.084	0.227	54.871	36.5155	0.499	0	0
MN1	1.4435	0	0	0	0	0	0.352	0	13.6795	0	0	11.491	1.0555	0	0	0
COL5A2	0.4915	274.873	2.178	8.031	0.806	1.065	0.857	0.52	0.872	0.689	0.32	1.186	0.596	0.621	0.6315	0.798
ADCY8	0.408	112.174	21.545	1.5615	1.247	2.576	1.615	0.533	40.095	67.428	7.159	41.74	32.1575	125.392	88.74	105.659
TRHDE	9.378	626.869	124.842	247.82	64.2105	3.546	23.622	264.546	3.86	4.015	2.41	1.308	1.7455	2.582	74.6145	67.982
CLMN	0.392	66.7785	1.277	0.4065	0.705	1.101	0.827	0.723	0.6395	0.439	0.396	0.811	0.749	9.397	0.566	0.57
LAMA2	5.025	210.177	7.37	14.0975	8.014	6.342	17.075	13.392	6.365	36.328	13.416	4.262	4.6695	4.072	4.9015	4.163
PCED1B	1.149	62.461	0.548	0.7725	3.0495	1.047	0.848	0.632	0.7955	0.689	0.527	0.53	0.5855	0.756	0.9705	0.728
PAH	0	5.19	0.266	0.619	1.043	0.319	0.224	0.202	0.279	0	0	0.542	1.7735	0.614	0	0
OVOL2	0.5055	6.4095	0.536	1.1065	1.004	0.637	1.773	1.73	0.508	0.682	0.66	0.687	0.67	0.485	0.484	0.488
BEND4	0.0285	2.221	0	0	0.267	0.342	0.259	0.195	0.3535	0.636	0.309	0.367	0.2195	0.203	0	0.254
SYT10	0.619	3.1505	0.74	0.5635	0.54	0.499	0.489	9.007	1.8185	0.803	7.542	1.34	0.749	0.816	0.6005	0.625
NTNG1	1.964	428.913	213.597	68.7475	4.4455	1.473	1.543	61.942	1.577	1.396	1.188	151.994	554.629	1.195	1.42	1.538
VAV3	2.441	4.9945	47.817	2.391	1.999	2.156	2.477	2.487	3.621	2.725	1.749	2.57	241.77	9.553	2.9165	2.106
TRPC3	0	4.2685	37.092	0.558	0.4635	0.636	0.208	1.204	0.1855	0.178	0	182.304	64.2215	0.209	0.426	0.259
VIPR2	0.279	6.9115	3.454	7.7115	0.4015	0.51	0.596	0.607	0.3925	0.512	0.323	0.21	0.632	0.279	0.115	0.352
TSHZ2	0.986	2.247	1.227	424.046	37.9845	2.462	3.258	1.214	1.9215	7.396	103.561	0.983	1.059	0.987	1.328	1.192
GABRG1	0.228	0.3945	0.46	25.9295	0.5	0.554	0.729	0.364	0.918	0.412	0.267	0.218	0.2115	0.207	0.3865	0.367
PLCXD3	0.7745	40.91	2.503	92.462	21.0295	1.273	1.003	1.18	2.616	32.653	0.846	88.253	1.1685	82.246	0.962	1.409
COL6A1	0	25.4735	0.7	52.0005	1.673	0	1.719	0	0	0	0	0	0	0	0	0
ANXA1	0	0	0	17.0445	0	0	0	0	0	0	0	0	0	0	0	0
TNNT2	0	8.187	0	10.303	0	0	0	0	0	0	0	0	0	0	0	0
NEUROD6	0	0.948	0	19.1835	9.1845	0	0.317	0	0	0	0	0	0	0	0	0
CXXC4	0	4.745	0	10.4555	2.6065	0.827	0	0	1.762	0.285	0	2.762	0	1	0	1.227
PLCXD2	0	1.9535	0.134	5.277	0.3855	0	0	0	0.1985	0	0	0	0	0.933	0	0
LYPD6B	0.334	0.275	0.496	2.084	0.3795	0.367	0.344	0.478	9.5435	17.962	9.272	6.628	13.414	27.701	0.6055	0.443
PCDH20	0	0.281	0	3.17	0	0	0.699	0	0	0	0	0	0	0	0	0
HS3ST3B1	0	0.161	0	1.761	0.2485	0	0	0	0	0	0	0	0	0	0	0
PAPSS2	2.0225	12.8085	3.351	11.198	2.378	2.875	1.996	1.48	1.889	1.14	1.446	30.145	25.375	1.917	2.6745	2.441
TLL1	0.959	2.181	0.987	0.9975	81.7195	2.207	1.151	2.075	1.287	0.844	1.046	0.956	1.1155	1.006	1.183	1.283
IL1RAPL2	7.5625	15.601	10.611	603.316	711.533	9.531	93.485	11.785	183.361	7.13	16.802	40.065	9.2925	6.567	12.6825	12.082
ARSJ	0	0.6325	0	0	18.8785	0.721	0	0.334	0	0	0	0	0	0	0	0
IFITM10	0	2.351	0	1.598	24.575	2.46	1.496	0.393	1.4355	2.86	7.105	0.293	2.3675	3.535	0	0.488
ACOT11	0.4625	1.1405	0.397	5.6515	9.281	5.754	0.742	0.37	0.565	2.413	3.366	0.71	0.9545	0.474	0.404	0.442
RNF182	0	0.042	0	0	1.9145	0	0.202	0	0	0	0	0	0	0	0	0
ABCC9	0.904	0.7115	1.055	1.167	3.18	3.357	1.651	1	1.0245	0.997	1.122	0.917	0.9925	0.989	1.3195	1.099
RCSD1	1.162	1.2635	1.347	1.599	3.0915	1.808	2.019	1.214	1.239	0.996	0.934	1.293	1.0275	1.148	1.498	1.299
ADTRP	0.935	1.0425	0.986	1.0365	3.3965	7.037	3.269	1.4	0.9105	0.904	1.077	0.751	0.6965	0.844	1.5275	1.35
SEMA3E	0.7205	0.8365	0.703	0.805	2.321	199.058	0.841	0.591	0.83	0.633	0.641	0.964	0.739	0.824	0.803	0.948
HS3ST4	110.484	5.753	16.883	190.369	613.453	2153.76	98.897	1302.94	3.855	3.733	3.623	10.123	94.2935	3.334	3.662	5.895
DLC1	10.4385	30.6065	24.738	12.3425	34.6685	487.421	25.439	16.146	31.3395	76.727	33.589	11.011	15.563	77.335	45.6305	48.811
KIAA1217	361.252	45.362	175.973	67.776	48.937	1758.05	143.267	144.04	209.492	282.503	165.59	38.642	130.082	1551.19	1504.69	1864.12
GRIK3	1.2	0.527	0.305	0.567	74.1245	307.24	217.144	0.406	0.488	0.228	1.479	0.422	0.5765	309.342	315.19	366.11
TLE4	13.8525	32.0625	24.587	25.1165	23.417	343.681	10.229	38.367	6.3255	5.485	5.869	5.403	5.7665	9.529	7.241	11.4
MCC	1.972	2.612	2.004	2.3455	2.7175	72.748	3.078	2.956	33.5575	105.002	149.873	8.945	4.9955	56.044	25.309	6.317
BCL11B	4.4605	3.307	5.143	3.8625	4.1335	81.676	12.325	10.832	34.4445	4.358	3.568	297.651	219.79	77.466	52.694	39.528
LUZP2	7.7855	39.275	7.042	5.348	8.823	175.323	7.221	7.355	117.496	5.036	5.942	479.041	190.626	184.914	22.3515	10.459
ADAMTSL1	4.176	8.1645	5.155	4.292	5.299	72.217	5.509	5.13	4.3375	4.29	3.486	3.71	5.15	3.778	5.82	4.76
ZFHX3	3.258	3.9395	3.385	3.201	3.4405	53.279	4.233	5.254	3.8915	7.431	4.794	3.011	2.6035	2.927	3.801	3.703
SDK2	2.338	3.1335	1.949	2.546	5.1775	82.499	46.078	3.362	41.9815	18.146	2.415	4.098	2.2745	2.002	2.922	2.174
GRM4	0.3525	22.226	1.949	6.8485	1.8915	62.264	0.77	0.316	5.94	16.403	0.801	16.437	36.4555	0.744	0.115	2.934
LRRC3B	2.202	3.76	2.572	2.631	2.734	17.678	4.849	2.664	5.2565	33.778	97.936	18.066	14.3025	2.147	2.5915	3.341
PCSK5	5.229	5.6645	5.863	5.7075	5.6515	71.229	8.45	12.332	20.9675	36.87	8.193	6.751	29.98	5.818	134.016	79.956
ZNF385D	17.573	17.641	20.134	20.594	20.8595	89.324	31.505	69.147	908.951	622.745	375.285	728.482	803.096	1060.74	1260.33	978.985
VAV2	3.3685	3.769	3.545	3.9795	6.9515	58.245	4.007	3.439	18.794	9.645	18.529	103.612	263.58	143.223	127.293	97.849
ATP2C2	1.983	2.5415	1.797	2.1725	2.2365	13.843	5.05	2.065	2.0955	2.145	1.545	1.793	1.9825	1.697	2.396	2.588
GHR	3.41	14.007	1.474	4.1095	36.713	102.442	2.292	1.365	1.747	2.113	3.331	1.542	9.5425	30.746	2.5085	5.69
RYR3	14.7595	57.7045	9.655	8.566	15.1685	407.439	48.523	10.003	10.5195	32.059	686.752	2.68	3.605	2.717	4.258	7.198
CNTNAP3	0.213	2.1415	0.169	0	0.5925	5.714	2.352	1.56	0.3815	1.918	0.309	0.229	0.3305	39.915	1.8595	1.953
ANKRD18A	0	1.2155	0	0	0.5035	17.987	0.296	0.273	0	0	0.105	0	0	3.51	0	0
SULF1	1.167	1.172	1.024	1.1575	1.2965	9.379	1.461	1.67	1.4325	1.306	1.307	1.428	23.273	56.114	1.7435	1.976
SEMA5A	1.8435	1.8855	2.119	2.824	2.5315	18.951	3.584	2.553	3.753	2.053	3.553	1.466	1.5835	2.103	2.412	2.582
FEZF2	0	0	0	0	0	3.125	0	0	0	0	0	0	0	0	0	0
ITGA8	1.6365	2.803	1.432	1.5975	2.1195	16.844	2.817	1.77	2.6515	21.999	68.664	1.844	141.869	1.536	2.0025	1.848
ABO	0	0	0	0	0	2.958	0	0	0	0	0	0	0	0	0	0
DCHS2	1.0235	0.976	0.774	0.9285	1.5225	16.735	14.091	23.471	4.7865	1.118	0.841	1.728	8.136	0.931	1.634	1.3
RBM20	0.925	1.0465	1.081	0.855	2.3445	5.47	1.185	1.735	1.274	1.023	1.137	0.963	1.191	3.396	1.3565	1.44
SYT6	0	0	0	0	0	0.836	0	0	0	0	0	0	0	0	0	0
HCRTR2	0.4885	0.738	0.64	0.5095	0.642	4.074	0.763	1.253	0.6795	0.689	0.53	0.293	42.273	0.413	0.6385	0.558
TSPAN18	0.8005	0.678	0.792	0.8095	0.6825	2.13	0.777	0.804	0.7445	0.889	0.523	0.956	0.5725	0.575	0.7695	0.806
RGS9	0.396	0.509	0.288	0.348	0.4925	1.838	0.544	1.897	0.501	0.575	0.37	0.43	0.834	0.445	0.3275	0.48
PDE9A	0.4585	0.5435	0.306	0.4725	0.7445	2.385	0.808	1.18	0.7535	0.603	84.312	0.431	0.4025	1.178	0.115	0.679
CHST8	0.9815	1.09	0.586	0.935	5.9865	0.951	17.279	1.071	0.574	0.541	0.764	0.598	0.8785	0.718	0.71	0.704
SNTG2	8.5845	9.9275	9.289	10.4885	9.8695	28.593	24.685	8.294	7.134	6.18	9.599	7.307	7.9505	6.729	9.351	9.18
PRRX1	0	0.776	0	0	0	0.082	5.143	0	0	0	0	0	0	0	0	0
POSTN	0	0	0	0	0	0	0	106.226	0	0	0	0	0	0.67	0	0
NTNG2	0.956	2.668	0.795	2.0295	8.048	0.887	5.199	380.493	0.811	2.459	0.708	0.535	0.3635	0.456	0.449	0.392
SMYD1	0	0	0	0	0	0	0	33.836	0	0	0	0	0	0	0	0
RGS12	82.869	2.467	0.996	2.1415	1.557	10.566	9.296	747.582	388.004	579.83	376.207	146.501	41.588	2.195	1.164	1.953
NR4A2	0	0	0	0	0	0	0	129.725	0	0	0	0	0	0	0	0
HPSE2	25.7415	20.5295	28.071	26.883	23.5435	28.248	29.951	332.727	40.8255	25.26	26.45	60.502	24.339	37.236	36.8055	52.639
OLFML2B	0	0	0	0	0	0	0	59.996	0	0	0	0	0	0	0	0
MCTP2	2.291	2.2035	2.39	2.5015	2.211	4.148	2.703	161.416	3.1935	2.459	3.723	2.352	2.152	2.186	3.0495	2.571
RASGEF1C	0.694	16.156	0.405	0.827	3.316	6.328	15.306	169.019	0.649	2.066	0.436	0.412	1.81	2.991	0.2985	0.662
GALNT14	4.6945	2.3115	0.815	5.3125	26.319	11.973	69.328	303.991	1.3325	2.326	4.82	7.884	2.3335	2.553	8.379	21.24
FRAS1	12.7915	132.646	28.232	23.749	88.1765	182.343	72.269	574.119	56.908	222.686	1.32	348.842	4.1745	105.205	74.187	9.228
STK32B	1.4625	1.8665	1.347	1.5565	1.6095	1.902	1.88	76.048	1.778	2.124	1.619	1.193	1.7765	1.403	60.352	1.942
ZNF804B	31.2505	173.262	26.801	157.161	9.4505	18.499	436.678	1120.43	22.2355	6.149	3.331	43.016	409.179	10.273	106.532	5.963
CRTAC1	3.149	3.893	4.127	2.4305	2.5665	11.671	5.496	107.136	5.499	2.066	2.111	41.576	101.103	32.945	24.647	18.273
SPOCK3	4.433	2.5195	2.929	2.303	2.853	6.639	2.525	160.07	409.221	216.184	241.849	34.918	5.459	551.577	822.443	711.938
MGAT5	46.263	86.076	48.524	58.9375	57.2485	53.903	117.241	466.315	56.488	24.558	24.057	79.919	80.2965	106.06	16.597	28.425
SYNPR	1.747	143.386	7.804	6.1555	2.632	9.033	2.064	348.911	382.83	950.052	1024.11	52.236	48.541	3.289	427.627	517.88
KLHL1	7.205	4.762	7.028	5.765	5.251	7.16	5.746	125.95	10.214	9.181	4.724	4.451	18.062	4.708	18.416	10.749
RNF152	1.3135	1.251	1.748	1.64	1.5365	2.369	1.303	42.206	2.068	1.792	2.695	1.458	1.292	1.912	51.151	8.809
GFRA1	0.725	2.363	1.47	0.449	0.537	1.479	0.507	142.628	0.653	0.677	0.437	0.695	2.03	0.542	0.6525	0.798
CTNNA3	32.609	38.7835	30.001	31.44	29.9845	28.55	28.315	535.127	17.552	26.82	12.843	59.343	14.176	29.103	34.944	27.197
ITGB8	16.198	0.787	0.354	0.376	0.2175	0.642	34.948	228.114	3.398	2.544	0.154	0.47	0.0715	0.203	1.413	0.385
PDLIM5	1.321	1.159	0.838	0.8415	1.097	1.526	1.408	47.368	2.0575	0.909	0.964	0.672	0.869	0.829	3.083	1.312
THEMIS	0.877	1.216	1.255	1.021	3.081	1.268	51.301	89.755	0.8585	0.708	0.875	0.866	0.7755	0.931	1.1955	1.079
PTPRU	1.355	0.55	0.602	1.721	2.748	32.901	8.822	117.849	0.755	0.338	0.338	0.433	0.388	0.552	1.249	4.5
PLD5	1.785	2.1555	2	2.2755	2.5025	2.83	4.284	119.786	338.293	399.545	387.334	6.317	22.193	88.754	2.7125	3.8
SWAP70	0.305	3.688	0.359	0.3105	0.5395	0.671	2.59	22.571	1.39	0.421	0.534	2.101	6.759	0.428	0	0.377
TRPC5	6.3225	20.4225	4.163	18.2985	2.0635	2.258	34.477	104.79	2.326	2.596	2.261	22.215	10.875	58.811	2.4315	3.521
CREB5	3.2155	15.1645	3.27	4.845	4.6025	3.877	4.608	70.928	4.1585	2.134	2.182	2.922	2.313	3.021	7.9485	3.911
TRPM4	0.616	1.2415	0.64	0.574	1.812	0.906	1.696	26.125	0.787	0.931	1.016	0.669	1.2445	4.789	0.975	1.14
PRLR	0.5125	0.5335	0.511	0.5965	0.604	0.688	0.744	23.795	0.507	0.412	0.66	0.414	0.393	0.531	0.9095	0.749
ITGA11	0	0.252	0	0.3795	0.9105	0.089	0.258	78.564	0	0	0	0	0	0.14	0	0
SFMBT2	6.103	16.5175	4.607	15.42	9.55	14.268	66.553	245.142	6.522	3.468	5.405	21.337	4.708	58.574	78.5815	48.426
B3GAT2	0.3685	0.529	0.447	0.401	0.39	0.635	0.411	13.239	0.6315	0.968	0.4	0.378	0.8455	0.445	0.676	1.019
TESC	6.208	13.317	3.669	1.739	7.9195	5.05	11.641	134.742	0.9205	0.664	0.704	0.811	0.9305	1.007	0.788	1.007
SNTB1	2.239	2.2425	2.708	2.457	2.297	2.511	2.502	21.718	2.3495	2.278	2.345	2.29	2.384	2.146	3.2045	2.692
MAMDC2	0.369	0.903	0	0	0.7925	0.559	1.47	33.472	0.2745	0.18	0	0.524	0.6515	1.108	0	0
GAS2L3	0	0.104	0.134	0	0	0	0.127	17.7	0.06	0.248	0	0.208	0.207	0.221	0	0
ATP8B1	0.9545	15.7065	3.18	13.857	21.135	9.509	17.155	85.592	0.7745	1.259	0.598	0.732	0.8915	0.971	0.706	0.754
CLTCL1	0.828	1.3895	0.673	0.884	1.925	2.856	2.701	13.66	2.221	2.277	2.31	2.479	3.209	0.716	0.358	0.583
TRPC7	0.761	0.689	0.995	0.853	0.6895	0.867	0.888	8.201	1.187	0.724	0.638	1.136	0.4815	0.807	1.1545	1.103
GNG4	1.5015	1.2275	1.008	1.5045	1.327	1.621	1.965	14.463	6.662	2.225	1.105	116.114	93.505	1.452	1.916	13.533
MYO10	3.985	4.7255	3.555	4.212	4.9075	5.25	5.691	39.209	4.163	3.491	3.239	3.904	3.6285	3.542	4.8025	4.715
RASSF3	0.8325	7.213	1.418	1.1545	0.75	0.999	1.86	22.632	1.4615	0.839	1.068	2.671	2.5875	5.572	0.42	0.875
C10orf11	3.9775	31.5935	4.586	5.744	5.1625	5.66	6.616	222.542	3.1775	2.86	4.71	3.544	3.056	4.433	3.7235	4.014
RRBP1	0	0.2365	0	0	0	0	0.37	7.58	0	0.447	0	0	0	0	1.0385	0
CDC14A	0.639	0.5715	0.692	0.589	0.6355	0.821	0.853	5.105	0.663	0.461	0.638	0.662	0.4545	0.614	0.782	0.554
LIMS1	1.791	9.8925	1.731	4.056	4.356	4.66	8.077	28.917	2.19	3.513	5.665	2.394	24.465	2.493	1.5375	2.868
COL20A1	0	0	0	0	0	0	0.192	3.362	0	0	0	0	0	0	0	0
HGF	0	0	0	0	0	0	0	1.581	0	0	0	0	0	1.605	0	0
LTBP1	6.165	8.906	7.723	7.7175	7.703	8.391	8.816	19.768	7.2525	5.975	7.923	16.747	108.715	5.736	7.1655	7.084
GPR153	0	0	0	0	0	0	0.347	2.553	0	0	0	0	0	0	0	0
FAM151B	2.6025	2.485	2.228	2.208	2.4595	2.661	3.794	8.84	2.64	1.803	1.867	2.057	2.9525	2.753	2.741	2.113
ATP10A	1.0785	1.289	0.918	1.0655	2.46	1.506	1.929	4.37	1.1615	1.18	0.769	1.03	1.8085	1.049	1.079	0.875
RIN2	0.898	0.852	0.703	0.9735	0.926	1.808	0.822	4.992	1.7865	2.944	6.109	5.986	5.98	1.264	22.7765	2.716
PECAM1	0.835	0.8445	0.585	0.7355	1.1125	1.61	0.965	3.058	0.6475	0.878	0.802	0.662	1.0075	0.743	0.7625	0.66
ADRA2A	0	0	0	0	0	0	0	0.804	0	3.181	0	0	0	0	0	0
ANKRD13A	0.313	1.062	0	0.334	0.783	0.656	0.86	3.641	0.2805	0.597	0.244	0.438	8.0965	0.737	1.217	0.754
CNR1	18.437	0.2635	0	7.3665	1.318	2.693	33.208	0	598.495	552.056	49.387	60.497	0.482	0.593	0	1.124
PPP1R1C	1.1635	0.9345	0.898	1.119	1.4895	1.532	1.439	1.701	1.7055	40.919	1.57	0.637	0.6785	0.782	1.5895	1.148
SLC7A11	0	0	0	0	0	0	0	0	0	14.634	0	0	0	0	0	0
CCDC141	2.3955	1.708	1.732	1.634	1.5675	2.223	1.996	5.173	2.0745	26.288	8.173	1.621	1.592	1.515	1.7175	1.849
GPR149	0.6035	0.5305	0.752	0.5755	0.641	0.859	0.772	0.586	0.728	20.218	48.837	0.474	0.779	0.852	0.8375	0.886
SHISA8	0	0	0	0	0	0	0	0	0	0.902	64.744	0	0	0	0	0
IGFBP5	4.0155	0	0	0	0	0	3.089	0	0	41.225	150.315	0	0	0	0	0
EXPH5	2.9595	0.4305	0.471	0.2275	0.4295	0.377	2.652	7.824	0.4095	0.18	13.358	0.309	0.3555	0.309	0.5815	0.276
SLC12A7	0	0	0	0	0.0445	0	0	0	0	0	14.343	0	0	0	0	0
KMO	0.8195	1.08	0.8	1.0005	1.1	0.867	1.489	0.804	1.982	15.534	21.449	0.651	0.595	0.433	0.8775	0.594
PREX1	13.1175	7.3395	0.857	6.0685	1.986	0.808	5.061	1.153	0.68	0.528	13.411	0.606	0.675	0.731	2.0415	0.679
CRIM1	12.986	22.147	5.562	23.3205	62.888	12.383	64.173	22.821	7.5205	8.72	73.628	38.39	44.916	0.478	0.2985	0.509
SLC6A11	4.0255	1.5025	1.43	1.427	1.139	1.234	2.739	1.48	3.5525	3.138	42.742	8.846	2.9995	0.941	1.433	2.228
EMID1	0.6145	0.627	0.311	0.414	0.4615	2.369	0.643	0.645	0.9005	2.278	10.308	0.433	0.4655	0.373	0.6605	0.509
SYT2	1.3105	2.53	2.657	1.3755	4.298	3.677	3.262	5.254	1.455	1.084	43.328	1.293	3.5415	5.511	2.084	1.71
AHRR	0.265	0.451	0	0.8915	0.5405	0.722	0.632	0.131	0.2175	1.566	5.18	0	0.307	0.191	0.152	0
SCTR	0.456	1.1065	0.49	0.46	0.4455	0.604	0.629	0.536	0.514	0.499	1.915	0.422	0.2065	0.445	0.671	0.485
FREM1	0.6335	1.009	0.602	0.8555	1.676	2.072	1.176	9.02	3.9175	3.918	1.068	268.922	2.0665	0.942	0.9465	0.942
KIT	0.1275	0.2765	0	0.148	0.1825	0.498	0.199	0.296	1.911	166.855	21.216	1065.75	440.471	0.186	0.2425	0
MYH11	7.1885	6.0475	7.72	7.6195	6.774	8.866	8.086	7.4	7.8765	6.18	6.695	32.863	6.064	5.113	9.7255	8.778
ADAMTS2	1.33	1.4735	0.552	0.5405	0.9375	1.091	2.246	0.777	0.62	0.502	0.508	4.722	3.1425	0.618	0.7485	0.735
PDGFRA	0	0	0	0	0	0	0	0	0	0	0	2.253	0.459	0	0	0
TOX	5.8065	45.946	44.032	302.346	232.902	152.204	7.986	6.271	7.2025	4.474	5.347	79.047	648.865	6.929	8.2925	14.234
FREM2	0.9105	0.9245	0.937	1.0065	0.8695	1.064	0.887	1.04	1.086	0.671	1.188	0.67	23.5785	0.813	1.9995	1.053
TMEM255A	0	0	0	0	0	0	0	0	0	0	0	0	15.2565	0	0.115	0
MYB	1.1485	1.02	0.936	1.2465	1.1085	1.274	1.478	1.066	1.2015	1.078	1.188	1.042	8.4385	0.89	1.664	1.182
TXK	0.0785	5.932	0.264	0	0	0	0.385	0.296	0	0	0	0	4.9135	0	0	0
PVALB	0	0	0	0	0	0	0	0	0	0	0	0	0	15.506	0	0
RPH3AL	0.4525	4.2275	0.358	0.8375	0.645	0.634	0.772	0.711	0.431	0.332	0.219	0.303	0.7535	8.996	0.5275	0.236
ZNF703	0	0	0	0	0	0	0	0	0	0	0	0	0	1.196	0	0
LRRC38	0	0.2215	0	0	0	0	0.285	0	0	0	0	0	0.3025	1.138	0	0
HPGD	0	0	0	0	0	0	0	0	0	0	0	0	0	0	14.478	0
DSP	0	0	0	0	0	0	0	0	0	0	0	0	0	0	6.7995	0
PLD1	0.8425	5.786	2.268	1.3515	4.5645	1.616	2.446	0.723	0.9405	1.112	1.155	0.772	0.848	0.931	5.208	1.148
COL24A1	31.092	3.6345	3.549	2.9285	7.114	45.99	53.022	5.061	3.1795	2.168	2.506	2.753	3.1025	2.681	7.021	3.002
AOX1	0.2605	0.186	0.195	0.057	0.1795	0.377	0.231	0.295	0.1895	0.178	0.28	0	0	0.259	1.22	0.375
NMU	0	0.1685	0	0	0	0	0	0	0	0	0	0	0	0.225	0.1395	2.399
